# A hepatocyte-specific cytochrome *c* oxidase deficiency in mice leads to a lymphopenia owing to deficiencies in bone marrow progenitors

**DOI:** 10.1101/2024.08.30.609186

**Authors:** KimAnh T. Pioli, Sampurna Ghosh, Aren Boulet, Scot C. Leary, Peter D. Pioli

## Abstract

Mutations that negatively impact mitochondrial function are highly prevalent in humans and lead to disorders with a wide spectrum of disease phenotypes, including deficiencies in immune cell development and/or function. Previous analyses of mice with a hepatocyte-specific cytochrome *c* oxidase (COX) deficiency revealed an unexpected peripheral blood leukopenia associated with splenic and thymic atrophy. Here, we use mice with a hepatocyte-specific deletion of the COX assembly factor *Sco1* to show that metabolic defects extrinsic to the hematopoietic compartment lead to a pan-lymphopenia represented by severe losses in both B and T cells. We further demonstrate that immune defects in these mice are associated with the loss of bone marrow lymphoid progenitors common to both lineages and early signs of autoantibody-mediated autoimmunity. Our findings collectively point to a significant role for hepatocyte dysfunction as an instigator of immunodeficiency in patients with congenital mitochondrial defects who suffer from chronic or recurrent infections.
