## Supplementary material for "A hepatocyte-specific cytochrome *c* oxidase deficiency in mice leads to a lymphopenia owing to deficiencies in bone marrow progenitors": Table S1

### Sheet: Differential_Targets
Table S1
Analysis of differential protein abundance in WT and Sco1 plasma using the RayBiotech Mouse L308 protein array.
Shown are targets which were consistent between all 3 experiments (i.e., same direction of regulation and Average Fold Change >2.0 or <0.5 with St Dev < 3).
	Fold Change (Sco1 / WT)
Name	Experiment 1	Experiment 2	Experiment 3	Average Fold Change	St Dev
VEGF-D	9.27622	5.32555	5.37647	6.65941	2.26636
TARC / CCL17	5.14819	4.64665	4.69108	4.82864	0.277629
FLRG (Follistatin)	5.76589	3.99514	4.03334	4.59812	1.0115
S100A10	3.21546	4.58088	4.62468	4.14034	0.801268
TRAIL R2 / TNFRSF 10B	2.80192	4.45408	4.49666	3.91755	0.9664
Follistatin-like 1	4.82157	3.38001	3.41233	3.87131	0.823112
RAGE	5.48881	2.65743	2.68284	3.60969	1.62741
Osteopontin	3.75994	3.40685	3.43943	3.53541	0.195133
IL-22	3.18055	3.12135	3.15119	3.15103	0.029601
Decorin	3.24443	2.72318	2.74922	2.90561	0.293714
CCR6	1.26949	3.65616	3.69112	2.87225	1.38815
IL-17D	5.33585	1.52937	1.54399	2.80307	2.19346
Serum Amyloid A1	1.07409	3.24786	3.27891	2.53362	1.26409
IL-17C	3.08148	2.21055	2.23168	2.5079	0.496843
VE-Cadherin	2.73488	2.32508	2.34731	2.46909	0.230449
TROY	4.14823	1.47277	1.48685	2.36928	1.54063
VEGF R3	3.13536	1.93104	1.9495	2.33863	0.690044
FGF R3	2.48876	2.15611	2.17672	2.27387	0.186392
Cardiotrophin-1	4.19135	1.30539	1.31787	2.27154	1.66262
TNF-alpha	3.6281	1.55014	1.56496	2.24773	1.19546
FCrRIIB / CD32b	2.60276	2.05102	2.07063	2.24147	0.313039
TRANCE / TNFSF11 / RANKL	2.22339	2.11335	2.13356	2.15676	0.0585742
TL1A / TNFSF15	1.7067	2.23777	2.25917	2.06788	0.312977
VEGF-B	0.498537	0.4935	0.498218	0.496752	0.00282084
Osteoactivin / GPNMB	0.547743	0.468614	0.473094	0.496484	0.0444486
WISP-1 / CCN4	0.488327	0.482121	0.48673	0.485726	0.00322284
TACI / TNFSF13B	0.0272846	0.700318	0.707013	0.478205	0.390523
Frizzled-6	0.404522	0.50987	0.514745	0.476379	0.0622777
TNF-beta / TNFSF18	0.357786	0.525823	0.530851	0.471487	0.0984996
IL-17RC	0.483523	0.462429	0.46685	0.470934	0.0111246
CTACK	0.446136	0.454863	0.459212	0.453404	0.00665876
CCL1 / I-309 / TCA-3	0.412077	0.459318	0.463709	0.445035	0.0286267
Eotaxin-2	0.329305	0.491527	0.496227	0.43902	0.0950446
IL-17R	0.496455	0.401999	0.405843	0.434766	0.0534592
Glut2	0.42249	0.435856	0.440023	0.43279	0.00915982
IL-1 R4 / ST2	0.491495	0.395593	0.399376	0.428821	0.0543102
Chordin-Like 2	0.698167	0.291621	0.294409	0.428066	0.233919
ICAM-1	0.425378	0.42263	0.426671	0.424893	0.00206362
IL-10	-0.0793993	0.671383	0.677802	0.423262	0.435329
VEGF-C	0.405724	0.408793	0.412701	0.409073	0.00349715
Soggy-1	0.397342	0.396791	0.400585	0.398239	0.00204988
IL-12 p70	0.489828	0.346455	0.349767	0.39535	0.0818368
MIP-1 gamma	0.0975774	0.521777	0.526766	0.38204	0.246364
IL-3 R alpha	0.210894	0.455215	0.459567	0.375225	0.142332
LIX	0.503768	0.286034	0.288769	0.359524	0.124926
Prolactin	0.362516	0.342135	0.345406	0.350019	0.0109457
IL-6 R	0.43274	0.296639	0.299476	0.342951	0.0777717
IL-31	0.167264	0.423987	0.428041	0.339764	0.149403
TCA-3	0.504616	0.254057	0.256486	0.338387	0.143964
Cripto	-0.362081	0.682674	0.689201	0.336598	0.605082
SDF-1 / CXCL12	0.511481	0.246052	0.248405	0.335313	0.152571
E-Selectin	0.083492	0.455327	0.45968	0.332833	0.215947
M-CSF	0.340367	0.323632	0.326726	0.330242	0.00890403
IL-10 R alpha	-0.233869	0.606846	0.612648	0.328542	0.487071
Flt-3 Ligand	-0.53647	0.746456	0.753593	0.321193	0.742766
Pentaxin3 / TSG-14	0.386099	0.268864	0.271434	0.308799	0.0669562
CCL28	0.308474	0.299472	0.302335	0.303427	0.00459943
VEGF	-0.458959	0.678349	0.684835	0.301409	0.658505
Granzyme B	-0.165399	0.514287	0.519205	0.289364	0.393844
DR3 / TNFSF25	-0.319804	0.565987	0.571399	0.272527	0.512981
LRP-6	-0.256245	0.524354	0.529368	0.265826	0.452133
Dkk-3	0.217055	0.188471	0.190273	0.1986	0.0160083
Erythropoetin (EPO)	-0.326275	0.456658	0.461025	0.197136	0.453292
FADD	0.086373	0.232942	0.235169	0.184828	0.0852719
IL-4	-0.0644256	0.300635	0.303509	0.179906	0.211602
IFN-gamma R1	0.218824	0.131919	0.133181	0.161308	0.0498143
IL-7	0.455312	0.00393255	0.00397015	0.154405	0.260593
HGF R	0.695647	-0.116178	-0.117289	0.15406	0.469028
Endocan	0.152836	0.130733	0.131983	0.138518	0.0124162
NOV / CCN3	-0.404019	0.400997	0.404831	0.133937	0.465887
TECK	0.132966	0.126994	0.128208	0.129389	0.00315666
PF-4	0.0863764	0.138667	0.139993	0.121679	0.0305801
Lungkine	0.326592	0.0025732	0.0025978	0.110588	0.187065
Cryptic	-0.189175	0.23353	0.235763	0.0933727	0.244696
EDAR	-0.729265	0.454239	0.458582	0.0611851	0.684553
IL-3 R beta	-0.089816	0.132619	0.133887	0.0588969	0.128791
GDF-3	-0.0651765	0.097018	0.0979457	0.0432624	0.093912
ICK	-0.561952	0.340848	0.344107	0.0410012	0.522175
IL1 RII	0.330888	-0.113214	-0.114296	0.034459	0.256715
IL-4 R	-0.503166	0.301747	0.304632	0.0344047	0.465552
Epigen	-0.551281	0.307857	0.3108	0.0224584	0.496875
FAM3B	-0.398384	0.218959	0.221053	0.0138758	0.357029
GM-CSF	-0.424718	0.221276	0.223392	0.00664986	0.373577
Fractalkine	-0.35854	0.174956	0.176629	-0.00231853	0.308498
Artemin	0.0654749	-0.0647394	-0.0653584	-0.021541	0.0753586
HGF	0.623226	-0.345275	-0.348576	-0.0235416	0.560119
Growth Hormone R	0.82549	-0.466814	-0.471277	-0.0375336	0.747404
BCMA / TNFRSF17	-0.0466139	-0.0373832	-0.0377406	-0.0405792	0.00522923
Frizzled-1	-0.761475	0.304698	0.307611	-0.0497223	0.616398
CTLA-4 / CD152	-0.368027	0.0766803	0.0774135	-0.0713111	0.256964
TIMP-4	-0.645698	0.174379	0.176047	-0.0984242	0.473954
Crossveinless-2	-1.05397	0.373041	0.376607	-0.101442	0.824919
CRG-2	-0.408995	0.0373206	0.0376774	-0.111332	0.257784
CD40 Ligand / TNSF5	-0.11828	-0.132848	-0.134118	-0.128415	0.00880032
IGF-1	-0.553514	0.0523157	0.0528159	-0.149461	0.34992
ALCAM	-1.35199	0.408037	0.411938	-0.177337	1.01728
GITR Ligand / TNFSF18	-1.52199	0.456392	0.460756	-0.201614	1.14348
CXCR3	-0.424892	-0.15001	-0.151444	-0.242115	0.158291
BAFF R / TNFRSF13C	0.322027	-0.561067	-0.566432	-0.268491	0.51141
Gremlin	-0.566062	-0.150607	-0.152047	-0.289572	0.239449
Leptin (OB)	-0.657882	-0.110335	-0.11139	-0.293203	0.315822
BTC (Betacellulin)	-1.06174	0.0839851	0.0847881	-0.297655	0.661715
Tie-2	-1.60995	0.351755	0.355118	-0.301024	1.13356
CCL4 / MIP-1 beta	-0.756836	-0.0944614	-0.0953645	-0.315554	0.382162
IL-5	-1.67581	0.360203	0.363646	-0.317322	1.17649
TPO	-0.969689	-0.014925	-0.0150677	-0.333227	0.551192
IL-12 p40/p70	-1.42215	0.208683	0.210679	-0.334262	0.942137
LIGHT / TNFSF14	-1.47708	0.217004	0.219079	-0.346997	0.978677
Cerberus 1	-0.932159	-0.0874855	-0.0883219	-0.369322	0.487431
Csk	-1.41365	0.14146	0.142812	-0.376459	0.898233
IGF-2	-1.04679	-0.0466866	-0.047133	-0.380204	0.577283
GDF-1	-0.738907	-0.281207	-0.283895	-0.43467	0.263481
Activin A	-0.767249	-0.294682	-0.2975	-0.453144	0.272027
GITR	-1.82029	0.228193	0.230374	-0.453909	1.18332
CCR10	-0.758029	-0.340743	-0.344001	-0.480924	0.239985
IL-6	-1.73732	0.0676181	0.0682646	-0.533812	1.04227
IL-24	-1.959	0.168984	0.170599	-0.539804	1.22906
MIP-2	-0.212172	-0.710807	-0.717603	-0.546861	0.289869
Axl	-1.07296	-0.318455	-0.3215	-0.570971	0.434736
Frizzled-7	-1.9894	0.102463	0.103443	-0.594498	1.20802
beta-Catenin	-2.23419	0.207794	0.20978	-0.60554	1.41046
TCCR / WSX-1	0.064514	-0.968511	-0.977771	-0.627256	0.599108
CD30	-2.51173	0.282473	0.285174	-0.648028	1.61401
SIGIRR	-1.63779	-0.193671	-0.195522	-0.67566	0.833227
CXCR2 / IL-8 RB	-1.32228	-0.387298	-0.391001	-0.700193	0.538745
ICAM-5	-2.51311	0.16277	0.164326	-0.728671	1.54537
6Ckine / CCL21	-1.52933	-0.32755	-0.330681	-0.729188	0.692948
ICAM-2 / CD102	-2.40222	0.0847324	0.0855425	-0.743983	1.43608
uPAR	-1.63369	-0.30068	-0.303555	-0.745974	0.768784
IL-13 R alpha 2	-0.472282	-0.896306	-0.904876	-0.757821	0.247322
Angiopoietin-like 3	-1.35939	-0.568667	-0.574104	-0.834054	0.454962
Dkk-4	-3.38966	0.249813	0.252202	-0.962547	2.10194
MMP-24 / MT 5-MMP	-2.82178	-0.0483798	-0.0488424	-0.973002	1.60109
CXCL16	-3.96863	0.468301	0.472779	-1.00918	2.56296
TIMP-2	-0.182732	-1.4766	-1.49072	-1.05001	0.751122
MFG-E8	-2.88801	-0.155687	-0.157175	-1.06696	1.57708
MDC	-3.13881	-0.0778189	-0.078563	-1.0984	1.76705
DAN	0.556622	-2.13133	-2.15171	-1.24214	1.55781
VEGF R2	-0.388046	-1.81709	-1.83446	-1.34653	0.83012
Osteoprotogerin	-0.502702	-1.88643	-1.90447	-1.4312	0.804153
GFR alpha-2 / GDNF R alpha-2	-4.30734	-0.0277798	-0.0280454	-1.45439	2.47073
B7-1/CD80	0.242283	-2.29511	-2.31705	-1.45663	1.47134
Thrombospondin	-4.87373	0.246159	0.248513	-1.45969	2.95665
IL-13	-2.24138	-1.98128	-2.00022	-2.07429	0.145012
Shh-N	-5.29027	-0.685069	-0.691619	-2.22232	2.65692
IL-12 R beta 1	-0.722686	-3.33392	-3.36579	-2.47413	1.51688
Integrin beta 2 / CD18	-3.44881	-2.24913	-2.27063	-2.65619	0.686513
Resistin	-2.36073	-2.97236	-3.00078	-2.77796	0.361607
MIP-3 beta	-2.40923	-3.09333	-3.12291	-2.87516	0.403778
Insulin	-3.0236	-2.80304	-2.82984	-2.88549	0.120356
CD40	-5.68717	-1.84868	-1.86636	-3.13407	2.21107
MIP-3 alpha	-3.75282	-3.07167	-3.10104	-3.30851	0.385064
IL-20	-6.91927	-1.7724	-1.78934	-3.49367	2.96667
IL-1 R9	-0.938968	-5.57461	-5.62791	-4.04716	2.69191
Lymphotactin	-5.81316	-3.43166	-3.46447	-4.23643	1.36559
TGF-beta 2	-8.06362	-5.9089	-5.9654	-6.64598	1.22804

### Sheet: All_Targets
Table S1
Analysis of differential protein abundance in WT and Sco1 plasma using the Ray Biotech mouse L308 protein array.
All targets are shown regardless of criteria for determining differential abundance.
	Fold Change (Sco1 / WT)
Name	Experiment 1	Experiment 2	Experiment 3	Average Fold Change	St Dev
Positive 1a	0.934405	0.951986	0.961088	0.94916	0.0135644
Positive 2a	0.855469	0.825651	0.833545	0.838222	0.015449
Positive 3a	1.08228	1.10344	1.11399	1.09991	0.0161461
Negative	2.31322	-3.63974	-3.67454	-1.66702	3.44703
6Ckine / CCL21	-1.52933	-0.32755	-0.330681	-0.729188	0.692948
Activin A	-0.767249	-0.294682	-0.2975	-0.453144	0.272027
Activin C	1.61289	0.360678	0.364127	0.779232	0.721972
Activin RIB / ALK-4	-9.22233	0.0182298	0.0184041	-3.0619	5.33509
Adiponectin / Acrp30	2.0409	1.46673	1.48076	1.6628	0.327524
AgRP	0.466104	0.578517	0.584048	0.54289	0.0665562
ALCAM	-1.35199	0.408037	0.411938	-0.177337	1.01728
Angiopoietin-like 2	10.7808	-0.906588	-0.915256	2.98633	6.75024
Angiopoietin-like 3	-1.35939	-0.568667	-0.574104	-0.834054	0.454962
AR (Amphiregulin)	-54.2219	0.230773	0.232979	-17.9194	31.4389
Artemin	0.0654749	-0.0647394	-0.0653584	-0.021541	0.0753586
Axl	-1.07296	-0.318455	-0.3215	-0.570971	0.434736
b FGF	0.672073	0.71563	0.722472	0.703392	0.0273375
B7-1/CD80	0.242283	-2.29511	-2.31705	-1.45663	1.47134
BAFF R / TNFRSF13C	0.322027	-0.561067	-0.566432	-0.268491	0.51141
BCMA / TNFRSF17	-0.0466139	-0.0373832	-0.0377406	-0.0405792	0.00522923
beta-Catenin	-2.23419	0.207794	0.20978	-0.60554	1.41046
BLC	1.97422	1.18222	1.19353	1.44999	0.45403
BTC (Betacellulin)	-1.06174	0.0839851	0.0847881	-0.297655	0.661715
Cardiotrophin-1	4.19135	1.30539	1.31787	2.27154	1.66262
CCL1 / I-309 / TCA-3	0.412077	0.459318	0.463709	0.445035	0.0286267
CCL28	0.308474	0.299472	0.302335	0.303427	0.00459943
CCL4 / MIP-1 beta	-0.756836	-0.0944614	-0.0953645	-0.315554	0.382162
CCL7 / MCP-3 / MARC	14.0153	0.145437	0.146827	4.76917	8.00734
CCL8 / MCP-2	2.24048	-1.46607	-1.48009	-0.235224	2.14404
CCR10	-0.758029	-0.340743	-0.344001	-0.480924	0.239985
CCR3	5.38002	-0.524163	-0.529174	1.44223	3.41023
CCR4	-43.625	-3.45389	-3.48691	-16.8553	23.1833
CCR6	1.26949	3.65616	3.69112	2.87225	1.38815
CCR7	0.314566	2.12444	2.14475	1.52792	1.05084
CCR9	0.874613	0.954102	0.963224	0.930646	0.0487398
CD11b	1.16966	1.01266	1.02234	1.06822	0.0879837
CD14	-10.5602	0.630407	0.636434	-3.09778	6.46262
CRP	0.621461	0.600945	0.606691	0.609699	0.0105834
CD27 / TNFSRF7	0.637343	1.41513	1.42866	1.16038	0.453012
CD27 Ligand / TNFS7	0.796619	0.787877	0.79541	0.793302	0.0047368
CD30	-2.51173	0.282473	0.285174	-0.648028	1.61401
CD30 L	1.00542	0.573906	0.579393	0.719572	0.247565
CD40	-5.68717	-1.84868	-1.86636	-3.13407	2.21107
CD40 Ligand / TNSF5	-0.11828	-0.132848	-0.134118	-0.128415	0.00880032
Cerberus 1	-0.932159	-0.0874855	-0.0883219	-0.369322	0.487431
Chordin-Like 2	0.698167	0.291621	0.294409	0.428066	0.233919
Coagulation Factor III / Tissue Factor	1.34065	0.369585	0.373119	0.69445	0.559624
Common gamma Chain / IL-2 R gamma	1.00952	1.05035	1.06039	1.04009	0.0269415
CRG-2	-0.408995	0.0373206	0.0376774	-0.111332	0.257784
Cripto	-0.362081	0.682674	0.689201	0.336598	0.605082
Crossveinless-2	-1.05397	0.373041	0.376607	-0.101442	0.824919
Cryptic	-0.189175	0.23353	0.235763	0.0933727	0.244696
Csk	-1.41365	0.14146	0.142812	-0.376459	0.898233
CTACK	0.446136	0.454863	0.459212	0.453404	0.00665876
CTLA-4 / CD152	-0.368027	0.0766803	0.0774135	-0.0713111	0.256964
CXCL14 / BRAK	0.393121	0.848672	0.856786	0.699526	0.265385
CXCL16	-3.96863	0.468301	0.472779	-1.00918	2.56296
CXCR2 / IL-8 RB	-1.32228	-0.387298	-0.391001	-0.700193	0.538745
CXCR3	-0.424892	-0.15001	-0.151444	-0.242115	0.158291
CXCR4	2.29476	1.65957	1.67544	1.87659	0.36223
CXCR6	0.8963	0.882729	0.891169	0.890066	0.00685214
DAN	0.556622	-2.13133	-2.15171	-1.24214	1.55781
Decorin	3.24443	2.72318	2.74922	2.90561	0.293714
DKK-1	20.082	0.209275	0.211275	6.83418	11.4729
Dkk-3	0.217055	0.188471	0.190273	0.1986	0.0160083
Dkk-4	-3.38966	0.249813	0.252202	-0.962547	2.10194
DPPIV / CD26	0.98917	0.56473	0.570129	0.70801	0.243507
DR3 / TNFSF25	-0.319804	0.565987	0.571399	0.272527	0.512981
Dtk	1.46056	1.32322	1.33587	1.37322	0.075909
EDAR	-0.729265	0.454239	0.458582	0.0611851	0.684553
EG-VEGF / PK1	0.583987	0.46626	0.470718	0.506989	0.0667202
Endocan	0.152836	0.130733	0.131983	0.138518	0.0124162
Endoglin / CD105	0.549426	5.83218	5.88795	4.08985	3.06623
Endostatin	0.731578	0.798758	0.806395	0.77891	0.0411683
Eotaxin	1.11259	-5.41043	-5.46216	-3.25334	3.78109
Eotaxin-2	0.329305	0.491527	0.496227	0.43902	0.0950446
Epigen	-0.551281	0.307857	0.3108	0.0224584	0.496875
Epiregulin	1.61963	0.309241	0.312198	0.747024	0.755703
Erythropoetin (EPO)	-0.326275	0.456658	0.461025	0.197136	0.453292
E-Selectin	0.083492	0.455327	0.45968	0.332833	0.215947
FADD	0.086373	0.232942	0.235169	0.184828	0.0852719
FAM3B	-0.398384	0.218959	0.221053	0.0138758	0.357029
Fas / TNFRSF6	0.588294	0.493002	0.497716	0.526337	0.053708
Fas Ligand	0.846398	4.95244	4.9998	3.59955	2.38441
FCrRIIB / CD32b	2.60276	2.05102	2.07063	2.24147	0.313039
FGF R3	2.48876	2.15611	2.17672	2.27387	0.186392
FGF R4	1.8582	0.107418	0.108445	0.691354	1.01052
FGF R5 beta	1.39507	0.413938	0.417896	0.742302	0.565319
FGF-21	1.01253	-1.34723	-1.36011	-0.56494	1.36614
Flt-3 Ligand	-0.53647	0.746456	0.753593	0.321193	0.742766
FLRG (Follistatin)	5.76589	3.99514	4.03334	4.59812	1.0115
Follistatin-like 1	4.82157	3.38001	3.41233	3.87131	0.823112
Fractalkine	-0.35854	0.174956	0.176629	-0.00231853	0.308498
Frizzled-1	-0.761475	0.304698	0.307611	-0.0497223	0.616398
Frizzled-6	0.404522	0.50987	0.514745	0.476379	0.0622777
Frizzled-7	-1.9894	0.102463	0.103443	-0.594498	1.20802
Galectin-3	1.26039	0.677076	0.68355	0.873671	0.334923
G-CSF	-0.593455	1.23338	1.24517	0.628363	1.05814
GDF-1	-0.738907	-0.281207	-0.283895	-0.43467	0.263481
GDF-3	-0.0651765	0.097018	0.0979457	0.0432624	0.093912
GDF-5	6.05054	-6.74046	-6.80491	-2.49828	7.40357
GDF-8	0.652995	0.708393	0.715166	0.692185	0.0341076
GDF-9	1.18835	-0.375897	-0.379491	0.14432	0.904156
GFR alpha-2 / GDNF R alpha-2	-4.30734	-0.0277798	-0.0280454	-1.45439	2.47073
GFR alpha-3 / GDNF R alpha-3	9.82801	0.0448545	0.0452834	3.30605	5.64818
GFR alpha-4 / GDNF R alpha-4	2.86202	2.75161	2.77792	2.79718	0.0576719
GITR	-1.82029	0.228193	0.230374	-0.453909	1.18332
GITR Ligand / TNFSF18	-1.52199	0.456392	0.460756	-0.201614	1.14348
Glut2	0.42249	0.435856	0.440023	0.43279	0.00915982
GM-CSF	-0.424718	0.221276	0.223392	0.00664986	0.373577
Granzyme B	-0.165399	0.514287	0.519205	0.289364	0.393844
Granzyme D	-3.00644	-22.6051	-22.8212	-16.1442	11.3782
Granzyme G	-1.47495	-0.878776	-0.887178	-1.0803	0.341801
Gremlin	-0.566062	-0.150607	-0.152047	-0.289572	0.239449
Growth Hormone R	0.82549	-0.466814	-0.471277	-0.0375336	0.747404
HGF R	0.695647	-0.116178	-0.117289	0.15406	0.469028
HGF	0.623226	-0.345275	-0.348576	-0.0235416	0.560119
HVEM / TNFRSF14	-0.125991	1.58206	1.59719	1.01775	0.99054
ICAM-1	0.425378	0.42263	0.426671	0.424893	0.00206362
ICAM-2 / CD102	-2.40222	0.0847324	0.0855425	-0.743983	1.43608
ICAM-5	-2.51311	0.16277	0.164326	-0.728671	1.54537
ICK	-0.561952	0.340848	0.344107	0.0410012	0.522175
IFN-alpha / beta R1	71.8991	0.334221	0.337417	24.1902	41.3171
IFN-alpha / beta R2	-6.59011	-0.196402	-0.19828	-2.32827	3.69087
IFN-beta	-6.47504	-0.0111496	-0.0112562	-2.16581	3.7319
IFN-gamma	19.8099	-10.1564	-10.2535	-0.20001	17.3291
IFN-gamma R1	0.218824	0.131919	0.133181	0.161308	0.0498143
IGFBP-1	0.747085	0.592848	0.598517	0.64615	0.087458
IGFBP-2	1.96267	1.98671	2.00571	1.98503	0.0215703
IGFBP-3	0.839077	0.930671	0.939569	0.903106	0.0556288
IGFBP-5	-0.440255	1.45009	1.46396	0.824599	1.09542
IGFBP-6	-0.0390899	22.4032	22.6174	14.9938	13.0193
IGFBP-rp1 / IGBP-7	-5.61603	0.303435	0.306336	-1.66875	3.41844
IGF-1	-0.553514	0.0523157	0.0528159	-0.149461	0.34992
IGF-2	-1.04679	-0.0466866	-0.047133	-0.380204	0.577283
IL-1 alpha	0.800025	0.712076	0.718884	0.743662	0.0489306
IL-1 beta	2.4306	0.444441	0.44869	1.10791	1.14549
IL-1 R4 / ST2	0.491495	0.395593	0.399376	0.428821	0.0543102
IL-1 R6 IL-1 R rp2	-457.177	-0.33865	-0.341887	-152.619	263.755
IL-1 R9	-0.938968	-5.57461	-5.62791	-4.04716	2.69191
IL-1 R1	0.612465	0.557282	0.56261	0.577452	0.0304386
IL1 RII	0.330888	-0.113214	-0.114296	0.034459	0.256715
IL-2	0.905108	0.535872	0.540996	0.660659	0.211715
IL-2 R alpha	1.2197	0.207234	0.209216	0.545383	0.583976
IL-2 R beta	1.17582	0.470061	0.474556	0.706813	0.40618
IL-3	1.19741	-0.134865	-0.136154	0.308799	0.769564
IL-3 R alpha	0.210894	0.455215	0.459567	0.375225	0.142332
IL-3 R beta	-0.089816	0.132619	0.133887	0.0588969	0.128791
IL-4	-0.0644256	0.300635	0.303509	0.179906	0.211602
IL-4 R	-0.503166	0.301747	0.304632	0.0344047	0.465552
IL-5	-1.67581	0.360203	0.363646	-0.317322	1.17649
IL-5 R alpha	-11.0076	0.106601	0.10762	-3.59779	6.41708
IL-6	-1.73732	0.0676181	0.0682646	-0.533812	1.04227
Positive 1b	0.984145	0.966584	0.975826	0.975518	0.00878445
Positive 2b	0.975126	0.970399	0.979678	0.975068	0.00463934
Positive 3b	0.994465	1.00172	1.01129	1.00249	0.00844121
Negative	-0.337584	0.0242217	0.0244532	-0.0963031	0.208956
IL-6 R	0.43274	0.296639	0.299476	0.342951	0.0777717
IL-7	0.455312	0.00393255	0.00397015	0.154405	0.260593
IL-7 R alpha	-0.925529	4.2893	4.33031	2.56469	3.02269
IL-9	1.00227	0.909104	0.917796	0.943058	0.0514664
IL-9 R	0.689972	0.472377	0.476894	0.546414	0.124345
IL-10	-0.0793993	0.671383	0.677802	0.423262	0.435329
IL-10 R alpha	-0.233869	0.606846	0.612648	0.328542	0.487071
IL-11	0.601404	0.578645	0.584178	0.588076	0.0118695
IL-12 p40/p70	-1.42215	0.208683	0.210679	-0.334262	0.942137
IL-12 p70	0.489828	0.346455	0.349767	0.39535	0.0818368
IL-12 R beta 1	-0.722686	-3.33392	-3.36579	-2.47413	1.51688
IL-13	-2.24138	-1.98128	-2.00022	-2.07429	0.145012
IL-13 R alpha 2	-0.472282	-0.896306	-0.904876	-0.757821	0.247322
IL-15	1.08087	0.436624	0.440799	0.652764	0.370755
IL-15 R alpha	0.6252	0.7089	0.715678	0.68326	0.0503952
IL-16	0.60115	0.647031	0.653217	0.633799	0.0284438
IL-17	4.01816	-1.33825	-1.35104	0.442956	3.09623
IL-17RB	7.71235	2.15048	2.17104	4.01129	3.20523
IL-17C	3.08148	2.21055	2.23168	2.5079	0.496843
IL-17D	5.33585	1.52937	1.54399	2.80307	2.19346
IL-17E	-2.2597	1.14105	1.15196	0.011102	1.96658
IL-17F	-44.8413	1.12384	1.13459	-14.1943	26.5411
IL-17R	0.496455	0.401999	0.405843	0.434766	0.0534592
IL-17RC	0.483523	0.462429	0.46685	0.470934	0.0111246
IL-17RD	-12.9159	-1.11679	-1.12747	-5.05339	6.80915
IL-18 R alpha/IL- R5	38.9605	-4.27575	-4.31664	10.1227	24.9743
IL-20	-6.91927	-1.7724	-1.78934	-3.49367	2.96667
IL-20 R alpha	-78.9923	0.63029	0.636316	-25.9086	45.9719
IL-21	1.18697	0.857154	0.86535	0.969826	0.1881
IL-21 R	1.10175	0.237344	0.239614	0.526238	0.498414
IL-22	3.18055	3.12135	3.15119	3.15103	0.029601
IL-22BP	5.20032	-0.613434	-0.619299	1.32253	3.35826
IL-23	26.6941	-0.0200509	-0.0202427	8.8846	15.4235
IL-23R	0.609999	0.541412	0.546589	0.566	0.038192
IL-24	-1.959	0.168984	0.170599	-0.539804	1.22906
IL-27	0.709431	0.647471	0.653662	0.670188	0.034126
IL-28 / IFN-lamda	0.610888	0.525583	0.530609	0.555693	0.047866
IL-31	0.167264	0.423987	0.428041	0.339764	0.149403
IL-31 RA	1.78887	1.41216	1.42566	1.54223	0.213704
Insulin	-3.0236	-2.80304	-2.82984	-2.88549	0.120356
Integrin beta 2 / CD18	-3.44881	-2.24913	-2.27063	-2.65619	0.686513
I-TAC	2.68451	1.04699	1.057	1.59617	0.942548
KC	1.63066	1.38444	1.39768	1.47093	0.138494
Kremen-1	1.30199	0.446554	0.450823	0.733122	0.492658
Kremen-2	1.94412	-8.14512	-8.223	-4.808	5.84764
Lefty-1	4.6688	-0.3184	-0.321445	1.34298	2.88024
Leptin R	5.42033	-1.20679	-1.21832	0.998407	3.8295
Leptin (OB)	-0.657882	-0.110335	-0.11139	-0.293203	0.315822
LIF	0.515552	0.515213	0.520139	0.516968	0.00275136
LIGHT / TNFSF14	-1.47708	0.217004	0.219079	-0.346997	0.978677
LIX	0.503768	0.286034	0.288769	0.359524	0.124926
LRP-6	-0.256245	0.524354	0.529368	0.265826	0.452133
L-Selectin	0.572704	1.34371	1.35656	1.09099	0.448895
Lungkine	0.326592	0.0025732	0.0025978	0.110588	0.187065
Lymphotactin	-5.81316	-3.43166	-3.46447	-4.23643	1.36559
Lymphotoxin beta R / TNFRSF3	0.940626	0.966179	0.975417	0.96074	0.0180218
MAdCAM-1	1.3711	0.815918	0.823719	1.00358	0.318307
MCP-1	1.21489	0.578178	0.583707	0.792258	0.366019
MCP-5	-74.4683	-0.114894	-0.115993	-24.8997	42.9276
M-CSF	0.340367	0.323632	0.326726	0.330242	0.00890403
MDC	-3.13881	-0.0778189	-0.078563	-1.0984	1.76705
MFG-E8	-2.88801	-0.155687	-0.157175	-1.06696	1.57708
MFRP	-5.67552	0.777099	0.784529	-1.3713	3.72757
MIG	-5.38321	0.3328	0.335982	-1.57148	3.30106
MIP-1 alpha	2.58558	0.986264	0.995693	1.52251	0.920653
MIP-1 gamma	0.0975774	0.521777	0.526766	0.38204	0.246364
MIP-2	-0.212172	-0.710807	-0.717603	-0.546861	0.289869
MIP-3 alpha	-3.75282	-3.07167	-3.10104	-3.30851	0.385064
MIP-3 beta	-2.40923	-3.09333	-3.12291	-2.87516	0.403778
MMP-2	2.77384	12.8098	12.9323	9.50533	5.82996
MMP-3	1.67592	1.17002	1.1812	1.34238	0.28891
MMP-9	1.53703	0.646778	0.652962	0.945592	0.512214
MMP-12	5.44705	-1.6539	-1.66972	0.70781	4.10431
MMP-14 / LEM-2	3.85835	-0.359138	-0.362572	1.04555	2.43596
MMP-24 / MT 5-MMP	-2.82178	-0.0483798	-0.0488424	-0.973002	1.60109
Neuregulin-3 / NRG3	11.742	-0.581834	-0.587397	3.52427	7.1168
Neurturin	2.61996	1.18364	1.19496	1.66619	0.826009
NGF R /TNFSF 16	4.47221	0.61084	0.616681	1.89991	2.22768
NOV / CCN3	-0.404019	0.400997	0.404831	0.133937	0.465887
Osteoactivin / GPNMB	0.547743	0.468614	0.473094	0.496484	0.0444486
Osteopontin	3.75994	3.40685	3.43943	3.53541	0.195133
Osteoprotogerin	-0.502702	-1.88643	-1.90447	-1.4312	0.804153
OX40 Ligand / TNFSF4	8.57829	-31.4053	-31.7056	-18.1776	23.1717
PDGF C	1.14818	1.07628	1.08657	1.10367	0.0388837
PDGF R alpha	-22.6608	-3.95283	-3.99062	-10.2014	10.7901
PDGF R beta	0.922127	0.762844	0.770138	0.81837	0.0899303
Pentaxin3 / TSG-14	0.386099	0.268864	0.271434	0.308799	0.0669562
PF-4	0.0863764	0.138667	0.139993	0.121679	0.0305801
PIGF-2	-28.1084	-0.503021	-0.507831	-9.70642	15.9366
Progranulin	1.03304	0.73885	0.745914	0.839268	0.167849
Prolactin	0.362516	0.342135	0.345406	0.350019	0.0109457
P-Selectin	13.9973	1.59192	1.60714	5.73212	7.15786
RAGE	5.48881	2.65743	2.68284	3.60969	1.62741
RANTES	0.81769	0.601101	0.606848	0.675213	0.123422
RELM beta	-4.55925	11.4464	11.5558	6.14767	9.27262
Resistin	-2.36073	-2.97236	-3.00078	-2.77796	0.361607
S100A10	3.21546	4.58088	4.62468	4.14034	0.801268
SCF	1.94247	1.29254	1.3049	1.5133	0.371721
SCF R /c-kit	12.3962	65.4997	66.126	48.0073	30.8417
SDF-1 / CXCL12	0.511481	0.246052	0.248405	0.335313	0.152571
Serum Amyloid A1	1.07409	3.24786	3.27891	2.53362	1.26409
Shh-N	-5.29027	-0.685069	-0.691619	-2.22232	2.65692
SIGIRR	-1.63779	-0.193671	-0.195522	-0.67566	0.833227
SLPI	0.887948	0.707428	0.714192	0.769856	0.102327
Soggy-1	0.397342	0.396791	0.400585	0.398239	0.00204988
SPARC	0.692965	0.629331	0.635348	0.652548	0.0351308
Spinesin Ectodomain	3.32415	1.12028	1.13099	1.85847	1.26932
TACI / TNFSF13B	0.0272846	0.700318	0.707013	0.478205	0.390523
TARC / CCL17	5.14819	4.64665	4.69108	4.82864	0.277629
TCA-3	0.504616	0.254057	0.256486	0.338387	0.143964
TCCR / WSX-1	0.064514	-0.968511	-0.977771	-0.627256	0.599108
TECK	0.132966	0.126994	0.128208	0.129389	0.00315666
TFPI	1.06731	0.413548	0.417502	0.632786	0.376312
TGF-beta 1	1.06997	0.686571	0.693136	0.81656	0.219486
TGF-beta 2	-8.06362	-5.9089	-5.9654	-6.64598	1.22804
TGF-beta 3	8.13609	-0.61223	-0.618084	2.30193	5.05254
TGF-beta R1 / ALK-5	3.1599	-2.74319	-2.76941	-0.784233	3.41575
TGF-beta RII	0.665434	0.708957	0.715735	0.696709	0.027296
Thrombospondin	-4.87373	0.246159	0.248513	-1.45969	2.95665
Thymus Chemokine-1 / CXCL7	0.357878	0.651363	0.65759	0.55561	0.171269
Tie-2	-1.60995	0.351755	0.355118	-0.301024	1.13356
TIMP-1	0.55087	1.45539	1.46931	1.15852	0.52629
TIMP-2	-0.182732	-1.4766	-1.49072	-1.05001	0.751122
TIMP-4	-0.645698	0.174379	0.176047	-0.0984242	0.473954
TL1A / TNFSF15	1.7067	2.23777	2.25917	2.06788	0.312977
TLR1	1.01024	1.16151	1.17262	1.11479	0.0907157
TLR2	0.636002	0.704615	0.711352	0.68399	0.0416952
TLR3	1.15288	0.782497	0.789978	0.908451	0.211714
TLR4	2.21766	0.571647	0.577112	1.12214	0.948755
TMEFF1 / Tomoregulin-1	0.794278	0.616682	0.622578	0.677846	0.100876
TNF R1 / TNFSF1A	2.94483	-2.43165	-2.4549	-0.647243	3.11085
TNF-RII	7.85268	-0.286214	-0.28895	2.42584	4.69978
TNF-alpha	3.6281	1.55014	1.56496	2.24773	1.19546
TNF-beta / TNFSF18	0.357786	0.525823	0.530851	0.471487	0.0984996
TPO	-0.969689	-0.014925	-0.0150677	-0.333227	0.551192
TRAIL / TNFSF10	1.47383	1.3395	1.35231	1.38855	0.0741309
TRAIL R2 / TNFRSF 10B	2.80192	4.45408	4.49666	3.91755	0.9664
TRANCE / TNFSF11 / RANKL	2.22339	2.11335	2.13356	2.15676	0.0585742
TREM-1	1.62318	1.5092	1.52363	1.552	0.0620626
TROY	4.14823	1.47277	1.48685	2.36928	1.54063
TSLP	1.03849	0.584763	0.590354	0.73787	0.260362
TSLP R	-1.58092	1.06327	1.07344	0.185261	1.52957
TWEAK / TNFSF-12	2.06521	-0.381042	-0.384685	0.43316	1.4134
TWEAK R / TNFSRF 12	0.562175	0.605646	0.611437	0.593086	0.0269258
Ubiquitin	1.41357	0.880255	0.888671	1.06083	0.305507
uPAR	-1.63369	-0.30068	-0.303555	-0.745974	0.768784
Urokinase	0.0784302	0.839779	0.847808	0.588672	0.441901
VCAM-1	0.411513	1.45576	1.46967	1.11231	0.606952
VE-Cadherin	2.73488	2.32508	2.34731	2.46909	0.230449
VEGF	-0.458959	0.678349	0.684835	0.301409	0.658505
VEGF R1	0.963135	2.578	2.60265	2.04793	0.939541
VEGF R2	-0.388046	-1.81709	-1.83446	-1.34653	0.83012
VEGF R3	3.13536	1.93104	1.9495	2.33863	0.690044
VEGF-B	0.498537	0.4935	0.498218	0.496752	0.00282084
VEGF-C	0.405724	0.408793	0.412701	0.409073	0.00349715
VEGF-D	9.27622	5.32555	5.37647	6.65941	2.26636
WIF-1	7.59142	-0.748767	-0.755926	2.02891	4.81728
WISP-1 / CCN4	0.488327	0.482121	0.48673	0.485726	0.00322284
Negative	10.714	-1.86991	-1.88779	2.31878	7.27051
Negative	-1.45657	-1.28608	-1.29838	-1.34701	0.0950825
Negative	161.118	0.986713	0.996147	54.3669	92.449
Positive 3c	0.972877	0.937574	0.946538	0.952329	0.0183501
Positive 2c	1.0393	0.993598	1.0031	1.012	0.0241168
Positive 1c	1.04668	0.961446	0.970638	0.992922	0.0467843
